# Murine ex vivo cultured alveolar macrophages provide a novel tool to study tissue-resident macrophage behavior and function

**DOI:** 10.1101/2021.02.11.430791

**Authors:** A.-D. Gorki, D. Symmank, S. Zahalka, K. Lakovits, A. Hladik, B. Langer, B. Maurer, V. Sexl, R. Kain, S. Knapp

## Abstract

Tissue-resident macrophages are of vital importance as they preserve tissue homeostasis in all mammalian organs. Nevertheless, appropriate cell culture models are still limited. Here, we propose a novel culture model to study and expand murine primary alveolar macrophages (AMs), the tissue-resident macrophages of the lung, in vitro over several months. By providing a combination of GM-CSF, TGFβ and the PPARγ activator rosiglitazone, we maintain and expand mouse ex vivo cultured AMs, short mexAMs, over several months. MexAMs maintain typical morphologic features and stably express primary AM surface markers throughout in vitro culture. They respond to microbial ligands and exhibit an AM-like transcriptional profile, including the expression of AM specific transcription factors. Furthermore, when transferred into AM deficient mice, mexAMs efficiently engraft in the lung and fulfill key macrophage functions leading to a significantly reduced surfactant load in those mice. Altogether, mexAMs provide a novel, simple and versatile tool to study AM behavior in homeostasis and disease settings.

**KEYPOINTS:**

- A novel method to culture and expand primary alveolar macrophages over several months ex vivo
- Murine ex vivo cultured alveolar macrophages (mexAMs) restore lung function in a murine pulmonary alveolar proteinosis model
