## Supplemental Table 1 for "Murine ex vivo cultured alveolar macrophages provide a novel tool to study tissue-resident macrophage behavior and function"

### Sheet: Sheet1
Name	Dilution	A4.CXCL1 (KC)	A5.TGFb1	A6.IL-18	A7.IL-23	A8.CCL22	A10.IL-10	B3.IL-6	B4.TNF-a	B5.G-CSF	B6.CCL17	B7.IL-12p40	B9.IL-1b
		pg/ml	pg/ml	pg/ml	pg/ml	pg/ml	pg/ml	pg/ml	pg/ml	pg/ml	pg/ml	pg/ml	pg/ml
TG_AM_HISP 1	2	8106.6	4.52	9.23	5.23	74.99	6.59	941.94	5667.63	32.34	32.47	94.8	28.68
TG_AM_HISP 2	2	1838.42	3.27	6.11	3.96	38.1	3.73	356.08	5241.5	11.64	11.47	59.37	12.63
TG_AM_HISP 3	2	1446.33	<2.90	4.24	3.16	38.02	<3.31	302.49	4450.75	6.64	8.22	53.84	7.91
TG_AM_HISP 4	2	1343.44	<2.90	4.46	3.09	46.27	<3.31	320.69	4163.51	7.64	9.51	45.9	12.02
TG_BMDM_HISP 1	20	5903.76	52.14	41.37	40.36	122.76	474.33	17600.6	12655.8	1927.28	63.53	1935.22	862.32
TG_BMDM_HISP 2	20	4509.86	54.3	48.69	41.1	110.3	391.5	12323.9	12993.9	1436.1	61.92	1724.45	717.65
TG_BMDM_HISP 4	20	4406.86	58.64	40.28	35.23	122.21	516.83	11355.6	10590.5	1444.15	55.68	1350.29	692.11
TG_mexAM_HISP 1	2	997.31	3.63	3.81	3.89	8.47	<3.31	188.72	5926.89	553.76	<4.62	55.96	4.89
TG_mexAM_HISP 2	2	754.03	<2.90	<3.53	2.8	4.54	<3.31	186.3	5095	426.44	<4.62	59.88	<2.45
TG_mexAM_HISP 3	2	2083.54	4.25	<3.53	3.67	9.08	<3.31	781.09	4846.04	899.13	<4.62	93.27	3.37
TG_mexAM_HISP 4	2	630.91	3.06	<3.53	2.87	4.26	<3.31	133.45	5121.37	407.18	<4.62	56.52	3.37
TG_AM_LPS 1	2	1508.55	<2.90	<3.53	3.31	18.16	<3.31	3094.93	5052.32	10.83	4.83	62.62	2.67
TG_AM_LPS 2	2	1578.67	<2.90	<3.53	3.23	15.69	<3.31	2482.84	5222.59	10.02	<4.62	51.52	3.87
TG_AM_LPS 3	2	1628.8	3.01	<3.53	3.45	13.3	<3.31	2383.05	5878.57	8.77	4.69	45.75	2.9
TG_AM_LPS 4	2	5777.03	4.36	4.03	4.48	28.16	<3.31	3093.25	4866.55	20.89	8.77	64.71	3.87
TG_BMDM_LPS 1	20	910.29	45.72	<35.29	29.46	118.61	47.62	5299.51	5058.26	59.81	<46.16	476.17	41.18
TG_BMDM_LPS 2	20	2615.88	55.92	39.18	34.5	322.14	145.38	23053.5	14932.5	163.19	68.44	1518.03	67.88
TG_BMDM_LPS 3	20	2516.6	59.73	46.65	36.69	286.03	149.49	19586.6	13783.1	152.64	66.78	1177.61	76.3
TG_BMDM_LPS 4	20	1287.69	46.78	<35.29	29.46	140.43	58.44	8487.39	6619.01	67.47	<46.16	828.22	43.73
TG_mexAM_LPS 1	2	1310.46	4.2	3.69	3.6	4.54	<3.31	4534.09	5998.35	2410.7	<4.62	1328.35	3.13
TG_mexAM_LPS 2	2	1244.49	4.2	<3.53	3.67	4.37	<3.31	5274.25	4891	2642.54	<4.62	1593.79	3.37
TG_mexAM_LPS 3	2	1401.44	4.2	<3.53	3.67	4.94	<3.31	5643.55	5703.42	2563.44	<4.62	1131.88	3.62
TG_mexAM_LPS 4	2	1257	4.25	<3.53	3.38	4.37	<3.31	4764.68	5161.18	2571.87	<4.62	1559.03	3.62
Outlier
AM-primary alveolar macrophages
mexAM- mouse ex vivo cultured alveolar macrophages
BMDM- bone marrow derived macrophages (D5)
