## Supplementary material for "Murine ex vivo cultured alveolar macrophages provide a novel tool to study tissue-resident macrophage behavior and function": Resource table

### Sheet: Antibodies
Epitope	Fluorophore	Short form	Company	Cataloguenumber	Clone	Dilution
anti-mouse TER-119	APC/Cyanine7	APC-Cy7	Biolegend	116223	TER-119	1:200
anti-mouse CD45	Brilliant Violet 510	BV510	Biolegend	103138	30-F11	1:200
anti-mouse CD45.1	APC	APC	Biolegend	110713	A20	1:200
anti-mouse CD45.2	Brilliant Violet 510	BV510	Biolegend	109837	Ly-5.2	1:200
anti-mouse CD11b	Alexa Fluor 700	AF700	eBioscience	56-0112-80	M1/70	1:200
anti-mouse CD11b	Pacific Blue	PB	Biolegend	101224	M1/70	1:200
anti-mouse CD11b	PE/Cy7	PE-Cy7	BD Pharmingen	552850	M1/70	1:200
anti-mouse Ly6C	PE/Cy7	PE-Cy7	Biolegend	128017	HK1.4	1:200
anti-mouse Ly6C	Brilliant Violet 605	BV605	Biolegend	128036	HK1.4	1:200
anti-mouse CD64	PE	PE	Biolegend	139303	X54-5/7.1	1:200
anti-mouse F4/80	Pacific Blue	PB	Biolegend	123123	BM8	1:200
anti-mouse MerTK	FITC	FITC	Biolegend	151504	2B10C42	1:200
anti-mouse MerTK	Alexa Fluor 700	AF700	eBioscience	56-5751-80	DS5MMER	1:100
anti-mouse Siglec-F	PerCPCy5.5	PERCPCy5.5	BD Pharmingen	565526	E50-2440	1:200
anti-mouse CD11c	APC	APC	Biolegend	117310	N418	1:200
anti-mouse CD11c	PE/Cy7	PE-Cy7	Biolegend	117317	N418	1:200
anti-mouse CD11c	FITC	FITC	Biolegend	117305	N418	1:200
anti-mouse CD115	Brilliant Violet 605	BV605	Biolegend	135517	AFS98	1:100
anti-mouse CD16/32	N/A	N/A	eBioscience	14-0161-82	93	1:500
fixable viability dye	eFlour 780	eF780	eBioscience	65-0865-14	N/A	1:3000
anti-(pro and mature) Surfactant Protein B			Abcam	ab40876		1:500
Goat anti-rabbit IgG (H+L) Cross-adsorbed secondara Antibody Alexa Fluor 546			Invitrogen	A-11071		1:500

### Sheet: Cytokines_Enzymes
Material	Company	Cataloguenumber
murine GM-CSF	Peprotech	315-03
human TGFb	Peprotech	100-21
Rosiglitazone	Sigma-Aldrich	R2408
DNAse I	Sigma-Aldrich	DN25
Collagenase I	ThermoFisherScientific	17100-017
HI S.pneumoniae ATCC6303	N/A
LPS E.coli O55:B5	Sigma	2880
mIFN-γ	Peprotech	315-05
mIL-10 recombinant protein	eBioscience™	14-8101-62
mIL-4 recombinant protein	R&D Systems	404-ML
mIL-13 recombinant protein	R&D Systems	413-ML

### Sheet: Consumables
Material	Company	Cataloguenumber
6 well tissue-culture treated multiple well plate	Corning	3506
96 well tissue-culture treated multiple well plate	Corning	3585
100mm tissue-culture treated dish	Corning	353003
100mm non-treated culture dish	Corning	430591
Microplate, white	Greiner bio-one	655075
MACS® SmartStrainers 70µm	Miltenyi Biotec	130-110-916
gentleMACS™ C Tubes	Miltenyi Biotec	130-096-334
18G Venflon	BD Biosciences	391457
BD Connecta™	BD Biosciences	394602
Fix&Perm Fixation Medium A	Nordic Mubio	GAS-002A-1
Trypan Blue solution	Sigma	T8154
RPMI-1640 Medium with L-glutamine and sodium bocarbonate	Sigma	R8758
Penicillin-Streptomycin (solution)	Sigma-Aldrich	P4333
Xylanaest® purum 2%	Gebro Pharma
NaCl 0.9%	B. Braun	3570130
Dulbecco's Phosphate Buffered Saline (without calcium chloride and magenesium chloride)	Sigma	D8537
Giemsa Stain	Sigma-Aldrich	GS500
Menzel-Gläser Superfrost Microscope slides	Thermo Scientific	12312108
Miltenyi machine	Miltenyi Biotec
Glomax 96 Microplate Luminometer	Promega
Cytospin 4	Thermo Scientific

### Sheet: Oligonucleotides
mYm1	FWD	TCTGGGTACAAGATCCCTGAACTG
	REV	GCTGCTCCATGGTCCTTCCA
mMrc1	FWD	TCTGGGCCATGAGGCTTCTC
	REV	CACGCAGCGCTTGTGATCTT
mGapdh	FWD	GGTCGTATTGGGCGCCTGGTCACC
	REV	CACACCCATGACGAACATGGGGGC

### Sheet: CriticalCommercialAssay
Material	Company	Cataloguenumber
CellTiter-Glo® Luminescent Cell Viability Assay	Promega	G7572
LEGENDplex Mouse Macrophage/Microglia Panel	Biolegend	740846
Griess reagent System	Promega	G2930
Quantseq 3' mRNA-Seq Library Prep Kit (FWD) for Illumina	Lexogen	015.96
PCR Add-on Kit for Illumina	Lexogen	020.96
UMI Second Strand Synthesis Module for QuantSeq FWD (Illumina, Read1)	Lexogen	081.96
Anti-Rat Ig, /Negative Control Compensation Particles Set	BD Biosciences	552844
RNeasy Micro Kit	Qiagen	74034
iScript cDNA Synthesis Kit	BioRad	170-8891
iTaq Universal SYBR Green Supermix	BioRad	172-5124

### Sheet: Experimental Models
Experimental Models: Cell Lines
Primary murine alveolar macrophages (mexAM)	This paper	N/A
Primary murine BMDMs	This paper	N/A
Primary murine postnatal liver derived cells	This paper	N/A
Experimental Models: Mouse strains
Csf2rb-/- Csf2rb2-/-	Jackson Laboratory	Stock no. 005963	https://www.jax.org/strain/005963
UBI-GFP	Jackson Laboratory	Stock no. 004353	https://www.jax.org/strain/004353
CD45.1	Jackson Laboratory	Stock no. 002014	https://www.jax.org/strain/002014

### Sheet: Software
Adobe Illustrator	Adobe	https://www.adobe.com/
Bluebee Pipeline
FlowJo v	Tree Star	https://www.flowjo.com
GraphPad Prism	GraphPad Software	https://www.graphpad.com
R
R Studio
