## Supplemental Table 3 for "Murine ex vivo cultured alveolar macrophages provide a novel tool to study tissue-resident macrophage behavior and function"

### Sheet: Sheet1
AM specific genes (combined from PMID: 26232173, 23023392)
Atad2
Baz1a
Chd5
Creb5
Ctnnb1
Egr2
Fosl2
Hat1
Hmgn2
Lima1
Lmo4
Lrrfp1
Lsr
Maff
Ncoa4
Rara
Rbl1
Runx2
Trerf1
Vdr
Wwtr1
Slc9a4
Rufy4
Plscr1
Uck2
Perp
Dna2
Phlda1
Plxnc1
Vstm2a
Slc6a4
Aldoc
Car4
A430084P05Rik
Krt19
Prkch
Gm5068
Akap5
Mfsd7c
Zfp125
Prkar2b
Rc2n
Clmn
Dnahc11
Gcnt2
Net1
Mak
Plp2
Ear2
Slc39a2
Ear1
Ear10
Sftpc
Matn2
Krt79
Cd200r4
Ccdc80
Cldn1
Atp13a3
Trem1
Epcam
Cpne5
S100a11
Lipf
Gpr120
Kazald1
Gal
Scgb1a1
Tmem216
Tmem138
Mamdc2
Fam189a2
Ch25h
Il1rn
Kynu
Plp2
Bub1b
Ly75
Prr5l
Sulf2
Nceh1
Tmem154
Kcnn3
S100a11
Ctsk
Al504432
Bcar3
Mcoln3
Tlr2
Cd2
Chi3l3
Lmo4
Lepr
Atp6v0d2
Sema3e
Afap1
C530008M17Rik
Agpat9
Spp1
Ptpn12
Naaa
Card11
Flt1
A430107013Rik
Gpnmb
Fabp1
Il12rb2
Cidec
Cd69
Clec7a
Olr1
Siglecf
Atp10a
Ucp3
Itgal
Itgax
Cdh1
Rab11fip1
Mtmr7
Cyp4f18
Mmp8
Trim29
Mcam
1600029D21Rik
Anxa2
Nrg4
Acaa1b
Htr2c
Plp2
Slc9a7
L1cam
Marco
Klf4
